# CaRPOOL: A Pooled Calcium-Recording CRISPR Screening Platform Identifies CCR7 as a Modulator of Cellular Osmomechanosensing

**DOI:** 10.1101/2025.11.27.690909

**Authors:** Miao Ouyang, Jianhui Wang, Xiaoguang Luo, Ruilin Tian

## Abstract

Cells must continuously sense and respond to environmental changes by translating physical and chemical cues into intracellular signals. However, systematic discovery of genes governing these sensory processes has been limited by the transient nature of signaling events and the low throughput of measurement assays. Here, we present CaRPOOL, a pooled, high-throughput genetic screening platform that integrates the calcium-activity recorder CaMPARI2 with CRISPR interference (CRISPRi), enabling stable capture of transient calcium signals for genome-scale functional screening. Using osmomechanical stimulation as a model, we demonstrate that CaMPARI2 photoconversion faithfully reports stimulus-dependent calcium responses and supports pooled fluorescence-activated cell sorting (FACS)–based screening. A CRISPRi library targeting membrane-associated genes identified both known and previously uncharacterized regulators of mechanotransduction, including the chemokine receptor CCR7. Mechanistic analyses revealed that CCR7 promotes osmomechanical calcium signaling through a PIEZO1-dependent Gαs–cAMP–PKA pathway, establishing it as a mechanically responsive GPCR. Notably, osmotic stress upregulated *CCR7* expression in immune cell lines and enhanced mechanical responsiveness, suggesting a role in immunomechanical adaptation. Together, these findings introduce a broadly applicable platform for high-throughput discovery of genes controlling dynamic signaling responses and reveal a GPCR–ion channel crosstalk mechanism in mechanotransduction with potential implications for immune cell mechanoadaptation.
