## Supplementary material for "CaRPOOL: A Pooled Calcium-Recording CRISPR Screening Platform Identifies CCR7 as a Modulator of Cellular Osmomechanosensing": Table S3

### Sheet: Sheet1
引物序列
CCR7-Ci-sg1-Top	GGTCCATGACGCTCTCTGGG
CCR7-Ci-sg1-Bottom	CCCAGAGAGCGTCATGGACC
CCR7-Ci-sg2-Top	GCTCGCACTACCCCTGTCTG
CCR7-Ci-sg2-Bottom	CAGACAGGGGTAGTGCGAGC
GALNT3-sg1-Top	GCACCCGCCAGGTAAGCCGG
GALNT3-sg1-Bottom	CCGGCTTACCTGGCGGGTGC
GAL3ST4-sg1-Top	GCACCAGTCGCTGCCGGGGT
GAL3ST4-sg1-Bottom	ACCCCGGCAGCGACTGGTGC
CCR7-cDNA-PCR-F	TCCTGTGTGGTTTTACCGCCCA
CCR7-cDNA-PCR-R	TTCCCTGAGCAGCTTTTGGCGG
GAPDH-qPCR-R	ATGCCTCCTGCACCACCAAC
GAPDH-qPCR-F	GGGGCCATCCACAGTCTTCT
CCR7-qPCR-F	GAAAGTCCAGAAACTGTTCCCACCTGC
CCR7-qPCR-R	TTCCTCACCAAGCCAAGAAGTCTCCCC
GNAS-qPCR-F	TGCCTCGGGAACAGTAAGAC
GNAS-qPCR-R	GCCGCCCTCTCCATTAAAC
GNA12-qPCR-F	CCGCGAGTTCGACCAGAAG
GNA12-qPCR-R	TGATGCCAGAATCCCTCCAGA
GNA13-qPCR-F	CAGCAACGCAAGTCCAAGGA
GNA13-qPCR-R	CCAGCACCCTCATACCTTTGA
GNAQ-qPCR-F	TGGGTCAGGATACTCTGATGAAG
GNAQ-qPCR-R	TGTGCATGAGCCTTATTGTGC
PIEZO1-qPCR-F	GGACTCTCGCTGGTCTACCT
PIEZO1-qPCR-R	GGGCACAATATGCAGGCAGA
CCR6-qPCR-F	TTCAGCGATGTTTTCGACTCC
CCR6-qPCR-R	GCAATCGGTACAAATAGCCTGG
ADCY9-qPCR-F	CAAGTTCGACTCGGTGAACCT
ADCY9-qPCR-R	CCGATGTAGAAGAGCGCATAC
ADCY3-qPCR-F	TTCTCCGAGCCCGAATACTC
ADCY3-qPCR-R	GACTCCGGCACGAAAGTCA
ITPR3-qPCR-F	CCAAGCAGACTAAGCAGGACA
ITPR3-qPCR-R	ACACTGCCATACTTCACGACA
PRKACA-qPCR-F	AGCCCACTTGGATCAGTTTGA
PRKACA-qPCR-R	GTTCCCGGTCTCCTTGTGT
oSeq_dual_p7_i1	CAGTGGAT
oSeq_dual_p7_i2	TGACAAGC
oSeq_dual_p7_i3	GGTTATAA
oSeq_dual_p7_i4	TCGCCTTA
oSeq_dual_p7_i5	CTAGTACG
oSeq_dual_p7_i6	TTCTGCCT
oSeq_dual_p5	GATATCGA
oSeq_dual_p5_i2	AGCGCTAG
